# Identification of tail-binding proteins of Arabidopsis class VIII myosin ATM1 using TurboID proximity labeling and AlphaFold3

**DOI:** 10.64898/2026.04.22.720059

**Authors:** Sakura Nagata, Shun Sakuraba, Emi Mishiro-Sato, Takashi L. Shimada, Yuzuki Oe, Kohei Tachibana, Jun Obara, Motoki Tominaga, Kohji Ito, Takeshi Haraguchi

**Author notes:** Corresponding authors: Takeshi Haraguchi, E-mail. **Footnotes:** The mass spectrometry proteomics data reported in this paper have been deposited to the jPOST repository (Okuda et al. 2025) with the dataset identifiers JPST004539 and PXD076613.

## Abstract

Higher plants possess two classes of myosin molecular motors, class XI and class VIII, both unique to the plant lineage. The diverse cellular functions of class XI myosins, including organelle transport and nuclear positioning, have been elucidated largely through **s**ystematic identification of cargo adaptor proteins that bind to their globular tail domains (GTDs). In contrast, no proteome-wide screen for class VIII myosin tail-binding proteins has been reported; the few known interacting proteins were each discovered through studies focused on the binding partner rather than on the myosin itself, leaving the full repertoire of class VIII myosin-associated proteins largely unknown. Here, we employed TurboID-based proximity labeling to systematically identify proteins associated with the GTD of the class VIII myosin ATM1 in *Arabidopsis thaliana*, as this approach covalently biotinylates neighboring proteins *in vivo*, enabling their identification even after proteolytic degradation during cell lysis. We identified 233 non-redundant candidate ATM1-proximal proteins. Candidates were prioritized by AlphaFold3-based protein complex structure prediction and validated by co-immunoprecipitation. We identified two ATM1-associated proteins: C3H61/AtTZF5, a tandem zinc finger protein involved in mRNA turnover at processing bodies and stress granules; and SFH7, a Sec14-nodulin domain protein that mediates phosphatidic acid transfer from the endoplasmic reticulum to chloroplasts. These findings provide initial evidence linking ATM1 to proteins involved in post-transcriptional gene regulation and interorganellar lipid transport, raising the possibility of previously unrecognized connections between class VIII myosins and these cellular processes.
