## Supplementary Table S1: Complete list of 233 candidate ATM1-proximal proteins for "Identification of tail-binding proteins of Arabidopsis class VIII myosin ATM1 using TurboID proximity labeling and AlphaFold3"

### Sheet: Table S1
AF3 Rank	TAIR ID	Representative UniProt	UniProt Entry Name	Gene	Length (aa)	ipTM (AF3)	ipSAE (AF3)	Rep1 UniProt ID	Rep2 UniProt ID	Rep3 UniProt ID	N Reps	Subcellular Location
1	AT5G44260.1	Q9FKW2	C3H61_ARATH	TZF5	381	0.67	0.623872	Q9FKW2	Q9FKW2	Q9FKW2	3	Cytoplasm, Stress granule; Cytoplasm, P-body
2	AT2G28380.1	Q9SKN2	DRB2_ARATH	DRB2	434	0.62	0.594011	-	Q9SKN2	Q9SKN2	2	Cytoplasm
3	AT2G16380.1	Q9SIW3	SFH7_ARATH	SFH7	547	0.6	0.409079	Q9SIW3	Q9SIW3	Q9SIW3	3	Golgi apparatus membrane; Cell membrane
4	AT4G00680.1	Q570Y6	ADF8_ARATH	ADF10	140	0.59	0.266692	-	Q570Y6	Q570Y6	2	Cytoplasm, cytoskeleton
5	AT1G23730.1	Q9ZUC2	BCA3_ARATH	BCA3	258	0.58	0.388806	-	Q9ZUC2	Q9ZUC2	2	Cytoplasm, cytosol
6	AT1G01750.1	Q9LQ81	ADF10_ARATH	ADF10	140	0.54	0.193527	-	Q570Y6; Q9LQ81	Q570Y6; Q9LQ81	2	Cytoplasm, cytoskeleton
7	AT3G19900.1	Q8LDI1	Q8LDI1_ARATH	AT9943_LOCUS11525	222	0.52	0.56644	-	A0A5S9XED2; A0A7G2ERL8; Q8LDI1	A0A5S9XED2; A0A7G2ERL8; Q8LDI1	2	N/A
8	AT5G03140.1	Q9LYX1	LRK82_ARATH	LECRK82	711	0.52	0.272994	-	Q9LYX1	Q9LYX1	2	Cell membrane
9	AT2G46470.1	Q9SKD3	OXA1L_ARATH	OXA1L	431	0.5	0.156505	Q9SKD3	Q9SKD3	-	2	Mitochondrion inner membrane
10	AT1G50890.1	F4I6M4	TORL1_ARATH	TOR1L1	821	0.49	0.122454	F4I6M4	-	F4I6M4	2	Cytoplasm, cytoskeleton
11	AT1G18620.1	A8MQH9	A8MQH9_ARATH	AT9943_LOCUS1610	1014	0.46	0.062942	A0A1P8AUN2; A0A7G2DWD2; A8MQH9	-	A0A1P8AUN2; A0A654EB14; A0A7G2DWD2; A8MQH9	2	N/A
12	AT3G19100.1	Q9LJL9	CAMK2_ARATH	CRK2	599	0.45	0.280421	-	Q9LJL9	Q9LJL9	2	Membrane
13	AT4G26270.1	Q94AA4	PFKA3_ARATH	PFK3	489	0.45	0.206245	-	Q94AA4	Q94AA4	2	Cytoplasm
14	AT1G07570.1	Q06548	PBL9_ARATH	PBL9	410	0.44	0.212192	Q06548	Q06548	-	2	Cell membrane
15	AT2G46700.1	Q9ZUZ2	CAMK3_ARATH	CRK3	595	0.44	0.278135	-	Q9ZUZ2	Q9ZUZ2	2	Cytoplasm; Membrane
16	AT3G56760.1	Q9LET1	CAMK7_ARATH	CRK7	577	0.44	0.242698	-	Q9LET1; A0A7G2EUD6	Q9LET1	2	Membrane
17	AT4G24460.1	A1L4X0	CLT2_ARATH	CLT2	431	0.43	0.157551	A1L4X0	A1L4X0	A1L4X0	3	Plastid, chloroplast membrane
18	AT1G69900.1	A0A654EP39	A0A654EP39_ARATH	AT1G69900	397	0.43	0.132892	Q9CAS3	-	Q9CAS3	2	N/A
19	AT1G34570.1	A0A178WK48	A0A178WK48_ARATH	A0A178WK48	326	0.42	0.143448	-	-	F4HV08	1	N/A
20	AT5G26160.1	Q7Y219	PMIR2_ARATH	PMIR2	976	0.42	0.078533	Q7Y219	-	Q7Y219	2	N/A
21	AT2G17550.1	F4INJ6	F4INJ6_ARATH	AN1_LOCUS8110	779	0.42	0.053526	-	A0A178VZX7; A0A7G2ED32	A0A178VZX7; Q0WL38	2	N/A
22	AT5G19950.1	A0A178U901	A0A178U901_ARATH	RPT6A	419	0.41	0.124618	-	A0A5S9Y689; A0A7G2FF98	A0A5S9Y689; A0A7G2FF98	2	Cytoplasm; Nucleus
23	AT3G03490.1	Q9SRQ3	PE191_ARATH	PEX19-1	248	0.4	0.216074	Q9SRQ3	-	Q9SRQ3	2	Cytoplasm; Peroxisome membrane
24	AT2G46550.1	A0A7G2EE74	A0A7G2EE74_ARATH	AN1_LOCUS11183	397	0.4	0.077593	-	A0A178VP44; B9DHY8	A0A7G2EE74; B9DHY8	2	N/A
25	AT3G14000.1	Q8GYL9	BRXL2_ARATH	BRXL2	374	0.4	0.104665	-	Q8GYL9	Q8GYL9	2	Nucleus
26	AT5G54730.1	Q9FH32	AT18F_ARATH	ATG18F	763	0.38	0.075386	Q9FH32	-	Q9FH32	2	Preautophagosomal structure membrane; Vacuole membrane
27	AT1G75140.1	Q9FRK5	Y1514_ARATH	At1g75140	617	0.37	0.031046	Q9FRK5	-	Q9FRK5	2	Membrane
28	AT5G06670.1	F4K3X8	KN7L_ARATH	KIN7L	977	0.36	0.009598	F4K3X8	F4K3X8	-	2	Plastid, chloroplast
29	AT5G19090.1	F4JZL7	HIP33_ARATH	HIPP33	587	0.36	0.070085	F4JZL7	-	F4JZL7	2	N/A
30	AT2G37160.1	F4IQ10	F4IQ10_ARATH	F4IQ10	573	0.34	0.038828	A0A178VX65; A0A178VX86; A0A1P8B082; F4IQ10	A0A178VX65; A0A178VX86; A0A1P8B082	A0A178VX65; A0A178VX86; A0A1P8B082; F4IQ10	3	N/A
31	AT4G10170.1	Q9SN26	PHL11_ARATH	PHYL1.1	254	0.33	0.132398	Q9SN26	Q9SN26	-	2	Membrane
32	AT3G53540.1	A0A178V9Q9	A0A178V9Q9_ARATH	At3g59020	1030	0.33	0.006147	A0A1I9LP47; Q9LFG5	A0A1I9LP47; Q9LFG5	A0A1I9LP47; Q9LFG5	3	Cytoplasm; Nucleus
33	AT1G09450.1	O80528	HASP_ARATH	HASPIN	599	0.33	0.015392	O80528	-	O80528	2	Cytoplasm; Cytoplasm, perinuclear region; Nucleus; Chromosome; Cytoplasm, cytosk
34	AT4G24700.1	A0A178URR9	A0A178URR9_ARATH	A0A178URR9	694	0.33	0.019351	-	A0A178URT6; A0A5S9XW77	A0A178URT6; A0A5S9XW77	2	N/A
35	AT5G12050.1	Q9LYH0	BIG1D_ARATH	At5g12050	362	0.33	0.050568	-	Q9LYH0	Q9LYH0	2	Cell membrane
36	AT2G24640.1	Q9SJA1	UBP19_ARATH	UBP19	672	0.33	0.032399	-	Q9SJA1	Q9SJA1	2	Membrane
37	AT5G55000.2	Q9SE95	FIP2_ARATH	FIP2	298	0.32	0.120864	Q9SE95	Q9SE95	-	2	N/A
38	AT3G17330.1	Q1JPL5	Q1JPL5_ARATH	Q1JPL5	595	0.32	0.016241	-	-	-	0	N/A
39	AT2G25100.1	Q9SEZ6	RNH2A_ARATH	At2g25100	296	0.32	0.074982	Q9SEZ6	-	Q9SEZ6	2	N/A
40	AT2G38070.1	F4IRZ1	F4IRZ1_ARATH	AT9943_LOCUS8812	619	0.32	0.034622	-	F4IRZ1	F4IRZ1	2	N/A
41	AT4G16120.1	Q8GZ17	COBL7_ARATH	COBL7	661	0.32	0.013923	-	Q8GZ17	Q8GZ17	2	Cell membrane
42	AT2G36350.1	Q9SJM3	KIPK2_ARATH	KIPK2	949	0.31	0.009045	Q9SJM3	Q9SJM3	-	2	N/A
43	AT3G14450.1	A0A178VFH5	A0A178VFH5_ARATH	A0A178VFH5	397	0.31	0.021772	Q9LRR6	Q9LRR6	-	2	Nucleus
44	AT1G10230.1	Q9SY65	ASK18_ARATH	ASK18	158	0.31	0.04997	Q9SY65	Q9SY65	-	2	Nucleus
45	AT5G23430.1	Q8H0T9	KTN84_ARATH	KTN80.4	837	0.31	0.292125	-	Q8H0T9	Q8H0T9	2	Cytoplasm, cytoskeleton
46	AT1G74160.1	Q0WNQ5	Q0WNQ5_ARATH	AN1_LOCUS6456	1025	0.3	0.005776	Q0WNQ5	Q0WNQ5	-	2	N/A
47	AT1G16750.1	Q8L7U6	Q8L7U6_ARATH	AXX17_At1g17520	529	0.3	0.00591	A0A178W2Q4; A0A178W5E6; A0A1P8AR48	A0A178W5E6	-	2	N/A
48	AT2G19430.1	Q8L4M1	THOC6_ARATH	THO6	367	0.3	0.034509	Q8L4M1	Q8L4M1	Q8L4M1	3	Nucleus
49	AT5G59790.1	Q9FJF5	SOK5_ARATH	SOK5	423	0.3	0.01978	-	Q9FJF5	Q9FJF5	2	Cell membrane
50	AT4G17640.1	P40229	CSK2C_ARATH	CKB2	282	0.3	0.111127	-	P40229	P40229	2	Cytoplasm, cytosol; Nucleus
51	AT2G42960.1	Q9SJG2	Y2296_ARATH	At5g18500	494	0.29	0.006075	Q9SJG2	Q9SJG2	-	2	Membrane
52	AT4G24610.1	F4JQZ7	F4JQZ7_ARATH	AN1_LOCUS19202	1155	0.29	0	F4JQZ7	F4JQZ7	F4JQZ7	3	N/A
53	AT1G30120.1	Q9C6Z3	ODPB2_ARATH	PDH-E1	406	0.29	0.0146	-	Q9C6Z3	Q9C6Z3	2	Plastid, chloroplast
54	AT1G51860.1	C0LGG4	Y1518_ARATH	At1g51860	890	0.29	0.005913	-	C0LGG4; Q9FZB1	C0LGG4	2	Membrane
55	AT2G45590.1	O64639	Y2559_ARATH	At2g45590	683	0.29	0.005555	-	O64639	O64639	2	Cell membrane
56	AT1G72300.1	Q9C7S5	PSYR1_ARATH	PSY1R	1095	0.29	0.005635	-	Q9C7S5	Q9C7S5	2	Cell membrane
57	AT3G10620.1	Q9CAF2	NUD26_ARATH	NUDT26	216	0.29	0.064038	-	Q9CAF2	Q9CAF2	2	Plastid, chloroplast
58	AT1G70700.1	Q8W4J8	TIF7_ARATH	TIFY7	267	0.29	0.055008	-	Q8W4J8	Q8W4J8	2	Nucleus
59	AT4G04210.1	Q8RWU7	PUX4_ARATH	PUX4	303	0.28	0.069301	Q8RWU7	Q8RWU7	-	2	N/A
60	AT2G26330.1	Q42371	ERECT_ARATH	ERECTA	976	0.28	0.005038	Q42371	Q42371	-	2	Cell membrane
61	AT5G62580.1	Q6NPR6	TORL3_ARATH	TOR1L3	615	0.28	0.006075	Q6NPR6	Q6NPR6	-	2	N/A
62	AT1G18490.1	Q1G3U6	PCO3_ARATH	PCO3	282	0.28	0.00497	Q1G3U6	-	Q1G3U6	2	Nucleus; Cytoplasm
63	AT3G57070.1	Q9M1J3	Q9M1J3_ARATH	At3g57070	417	0.28	0.016834	-	A0A384LC65; Q940I3	A0A384LC65; Q940I3	2	N/A
64	AT3G25590.1	Q9LI86	Q9LI86_ARATH	AN1_LOCUS14024	423	0.28	0.022023	-	A0A5S9XG33	A0A5S9XG33	2	N/A
65	AT3G48200.1	Q0WV86	Q0WV86_ARATH	AN1_LOCUS15157	1088	0.27	0	A0A7G2ESD7; Q0WV86	A0A7G2ESD7; Q0WV86	-	2	N/A
66	AT5G47080.1	P40228	CSK2B_ARATH	CKB1	287	0.27	0.050458	P40228	P40228	P40228	3	Cytoplasm, cytosol; Nucleus
67	AT4G12560.1	Q9SU30	CPR1_ARATH	CPR1	413	0.27	0.00609	Q9SU30	Q9SU30	Q9SU30	3	Cytoplasm; Nucleus
68	AT1G64900.1	Q42602	C89A2_ARATH	CYP89A2	506	0.27	0	-	Q42602	Q42602	2	Membrane
69	AT2G02220.1	Q9ZVR7	PSKR1_ARATH	PSKR1	1008	0.27	0.005038	-	Q9ZVR7	Q9ZVR7	2	Cell membrane
70	AT5G10250.1	Q9LFU0	DOT3_ARATH	DOT3	607	0.27	0.010624	-	Q9LFU0	Q9LFU0	2	N/A
71	AT3G14330.1	Q9LUL5	PP229_ARATH	PCMP-H57	710	0.27	0.004903	-	Q9LUL5	Q9LUL5	2	N/A
72	AT3G07040.1	Q39214	RPM1_ARATH	RPM1	926	0.27	0.005339	-	Q39214	Q39214	2	Endomembrane system; Cell membrane
73	AT1G11160	A0A1P8AW69	KTN81_ARATH	KTN80.1	1019	0.26	0.177952	A0A1P8AW69	A0A1P8AW69	-	2	Cytoplasm, cytoskeleton
74	AT5G56890.1	F4K946	F4K946_ARATH	AT5G56890	1113	0.26	0.005107	A0A178UKA5	A0A178UKA5	-	2	N/A
75	AT2G29510.1	A0A178VP47	A0A178VP47_ARATH	A0A178VP47	473	0.26	0	Q9ZW32	-	Q9ZW32	2	N/A
76	AT4G19350.1	Q8LAF5	Q8LAF5_ARATH	AT9943_LOCUS16079	180	0.26	0.029649	A0A178V2L3; O65706; Q8LAF5	-	Q8LAF5	2	Chromosome, centromere, kinetochore; Nucleus
77	AT5G47830.1	A0A178U8P8	A0A178U8P8_ARATH	A0A178U8P8	1431	0.26	0	F4JYP3; Q3E8E9	-	Q3E8E9	2	N/A
78	AT2G02480.1	O64728	STI_ARATH	STI	1218	0.26	0	O64728	-	O64728	2	Nucleus
79	AT2G27350.1	Q9XIP2	OTU6_ARATH	OTU6	505	0.26	0.008825	-	Q9XIP2	Q9XIP2	2	Nucleus; Cytoplasm
80	AT2G37740.1	O80942	ZFP10_ARATH	ZFP10	304	0.26	0.02071	-	O80942	O80942; Q38895; Q9LHS9; Q9SLB8	2	Nucleus
81	AT3G22750.1	Q9LUI6	Q9LUI6_ARATH	Q9LUI6	378	0.25	0.019038	Q9LUI6	Q9LUI6	-	2	Cytoplasm, cytosol
82	AT5G26910.1	Q6NQ74	Q6NQ74_ARATH	AT9943_LOCUS20170	853	0.25	0	F4K2R4; O04635; Q6NQ74	F4K2R4; O04635; Q6NQ74	F4J8I0; F4J8I1; F4K2R4; O04635; Q6NQ74	3	N/A
83	AT1G75820.1	Q9SYQ8	CLV1_ARATH	CLV1	980	0.25	0	Q9SYQ8	Q9SYQ8	Q9SYQ8	3	Cell membrane
84	AT3G16860.1	A0A178V575	A0A178V575_ARATH	KIN13B	684	0.25	0.005155	-	Q9LIB6	Q9LIB6	2	N/A
85	AT4G00440.1	A8MQI6	A8MQI6_ARATH	AN1_LOCUS16812	835	0.25	0.005107	-	A0A178V4Y1; A0A7G2EWK5; A8MQI6; O23058	A0A178V4Y1; A0A7G2EWK5; A8MQI6; O23058	2	N/A
86	AT2G33590.1	A0A178VWG1	A0A178VWG1_ARATH	XTH32	299	0.25	0.024842	-	A0A7G2EF73; O22809	A0A7G2EF73; O22809	2	Secreted, cell wall; Secreted, extracellular space, apoplast
87	AT1G65410.1	Q9AT00	TGD3_ARATH	TGD3	345	0.24	0.005853	Q9AT00	Q9AT00	-	2	Plastid, chloroplast stroma
88	AT5G57660.1	Q9FHH8	COL5_ARATH	COL5	355	0.24	0.005446	Q9FHH8	Q9FHH8	-	2	Nucleus
89	AT5G01610.1	A0A178UFX7	A0A178UFX7_ARATH	AT5G02480	508	0.24	0.019367	Q9M015	-	Q9M015	2	N/A
90	AT3G51150.2	F4J394	KN7G_ARATH	KIN7G	1054	0.24	0	F4J394	-	F4J394	2	N/A
91	AT4G35320.1	Q9ASZ6	Q9ASZ6_ARATH	AT4G35320	147	0.24	0.037392	-	A0A178V2F2	A0A178V2F2	2	N/A
92	AT3G53000.1	A0A178VGV9	A0A178VGV9_ARATH	RBL15	403	0.23	0.005143	-	Q9LF92	Q9LF92	2	Membrane
93	AT5G02600.1	Q8LDS4	NAKR1_ARATH	NAKR1	319	0.23	0.007038	-	Q8LDS4	Q8LDS4	2	Cytoplasm; Nucleus; Endoplasmic reticulum
94	AT2G16250.1	C0LGK4	Y2165_ARATH	At2g16250	915	0.23	0.005178	-	C0LGK4	C0LGK4	2	Membrane
95	AT2G36840.1	Q9SJM1	ACR10_ARATH	ACR10	410	0.22	0.00497	Q9SJM1	Q9SJM1	-	2	N/A
96	AT2G25350.1	Q8S8D3	EREL2_ARATH	EREL2	643	0.22	0	Q8S8D3	Q8S8D3	-	2	Cytoplasm, cytosol; Endosome membrane
97	AT2G30600.1	Q8LEV3	Y2060_ARATH	At2g30600/At2g30610	809	0.22	0	Q8LEV3	Q8LEV3	-	2	N/A
98	AT2G36200.1	P82266	KN5C_ARATH	KN5C	1009	0.22	0	P82266	-	P82266	2	Cytoplasm, cytoskeleton; Cytoplasm, cytoskeleton, spindle
99	AT4G24630.1	Q9SB58	ZDH19_ARATH	PAT08	407	0.22	0	-	Q9SB58	Q9SB58	2	Cell membrane
100	AT4G11330.1	Q39025	MPK5_ARATH	MPK5	376	0.22	0.005616	-	Q39025	Q39025	2	N/A
101	AT1G18670.1	F4ICB6	IBS1_ARATH	IBS1	709	0.22	0	-	F4ICB6	F4ICB6	2	N/A
102	AT2G32290.1	Q8L762	BAM6_ARATH	BAM6	577	0.22	0.007222	-	Q8L762	Q8L762	2	Cytoplasm
103	AT5G26770.1	F4K1B4	NEAP2_ARATH	NEAP2	335	0.22	0.005399	-	F4K1B4	F4K1B4	2	Nucleus inner membrane; Nucleus, nucleoplasm
104	AT2G20850.1	Q06BH3	SRF1_ARATH	SRF1	775	0.21	0	Q06BH3	Q06BH3	-	2	Membrane
105	AT1G01030.1	Q9MAN1	NGA3_ARATH	NGA3	358	0.21	0.006455	Q9MAN1	Q9MAN1	-	2	Nucleus
106	AT1G14390.1	Q9M9S4	Y1143_ARATH	At1g14390	728	0.21	0	Q9M9S4	Q9M9S4	Q9M9S4	3	Membrane
107	AT1G76980.1	O49284	O49284_ARATH	AT1G76980	258	0.21	0.006848	A0A178WDS0; A0A7G2E519	-	A0A178WDS0; A0A178WDU6; A0A7G2E519	2	N/A
108	AT1G25320.1	Q9FRI1	Q9FRI1_ARATH	ZAR1	702	0.21	0	-	Q9FRI1	-	1	Membrane
109	AT1G45160.1	F4HPN2	IRE4_ARATH	IRE4	1042	0.21	0	-	F4HPN2	F4HPN2	2	N/A
110	AT5G42810.1	Q93YN9	IPPK_ARATH	IPK1	451	0.21	0.00597	-	Q93YN9	Q93YN9	2	N/A
111	AT2G28880.1	Q8LPN3	ADCS_ARATH	ADCS	919	0.21	0.005781	-	Q8LPN3	Q8LPN3	2	Plastid, chloroplast
112	AT5G04885.1	Q0WNW0	Q0WNW0_ARATH	AN1_LOCUS21292	665	0.21	0	-	Q0WNW0; Q8GXR7	Q0WNW0; Q8GXR7	2	N/A
113	AT1G13900.1	Q9LMG7	PPA2_ARATH	PAP2	656	0.2	0	Q9LMG7	Q9LMG7	-	2	Secreted
114	AT3G15390.1	Q9LUQ3	SDE5_ARATH	SDE5	490	0.2	0.00552	Q9LUQ3	Q9LUQ3	-	2	N/A
115	AT4G32710.1	O65530	PEK14_ARATH	PERK14	731	0.2	0	O65530	O65530	-	2	Cell membrane
116	AT1G76120.1	Q9SGS1	Q9SGS1_ARATH	AN1_LOCUS6649	463	0.2	0.007095	A0A178W6F8	A0A178W6F8; Q3ECC9	-	2	N/A
117	AT1G64180.1	F4I5B1	F4I5B1_ARATH	AN1_LOCUS5417	593	0.2	0	A0A5S9WPF6; A0A7G2DZU3; F4I5B1; Q945L3	A0A5S9WPF6; A0A7G2DZU3; F4I5B1; Q945L3	A0A5S9WPF6; A0A7G2DZU3; F4I5B1; Q945L3	3	N/A
118	AT3G53780.2	F4JBM4	RBL4_ARATH	RBL4	394	0.2	0.005038	F4JBM4	F4JBM4	F4JBM4	3	Membrane
119	AT5G04190.1	Q9FYE2	PKS4_ARATH	PKS4	406	0.2	0.005876	Q9FYE2	-	Q9FYE2	2	N/A
120	AT2G33860.1	O23661	ARFC_ARATH	ARF3	608	0.2	0.005494	O23661	-	O23661	2	Nucleus
121	AT1G07870.1	Q9LQQ8	PBL5_ARATH	PBL5	423	0.2	0	Q9LQQ8	-	Q9LQQ8	2	Cell membrane
122	AT1G11350.1	Q9LPZ9	SD113_ARATH	SD113	830	0.2	0	-	Q9LPZ9	Q9LPZ9	2	Cell membrane
123	AT1G60890.1	Q8RY89	PI5K8_ARATH	PIP5K8	769	0.2	0	-	Q8RY89	Q8RY89	2	N/A
124	AT2G23950.1	Q0WVM4	Y2239_ARATH	At2g23950	634	0.2	0.005178	-	Q0WVM4	Q0WVM4	2	Membrane
125	AT1G69730.1	Q9C9L5	WAKLH_ARATH	WAKL9	792	0.2	0	-	Q9C9L5	Q9C9L5	2	Membrane
126	AT3G55580.1	Q9M2S1	Q9M2S1_ARATH	AXX17_At3g50200	488	0.19	0.007125	Q9M2S1	Q9M2S1	-	2	N/A
127	AT4G37920.1	Q84WN0	Y4920_ARATH	At4g37920	427	0.19	0	Q84WN0	Q84WN0	-	2	N/A
128	AT3G55240.1	A0A178VKU7	A0A178VKU7_ARATH	A0A178VKU7	265	0.19	0.008008	Q9M3C7	Q9M3C7	-	2	Nucleus
129	AT2G27090.1	Q9ZVD1	Q9ZVD1_ARATH	AN1_LOCUS9104	743	0.19	0	Q9ZVD1	Q9ZVD1	Q9ZVD1	3	N/A
130	AT1G20650.1	Q9LDZ5	PBL21_ARATH	PBL21	381	0.19	0.005635	Q9LDZ5	Q9LDZ5	Q9LDZ5	3	Cell membrane
131	AT5G24010.1	Q9FLW0	Y5241_ARATH	At5g24010	824	0.19	0	Q9FLW0	-	Q9FLW0	2	Membrane
132	AT3G48470.1	A0A654FDZ3	A0A654FDZ3_ARATH	AN1_LOCUS15191	1027	0.19	0	-	A0A654FDZ3	A0A654FDZ3	2	N/A
133	AT5G55540.1	Q9FJ57	TRN1_ARATH	TRN1	1380	0.19	0	-	Q9FJ57	Q9FJ57	2	Membrane
134	AT1G49840.1	A0A178WMU0	A0A178WMU0_ARATH	AT9943_LOCUS3477	494	0.19	0.005399	-	A0A178WMU0; A0A7G2E2U3	A0A178WMU0; A0A7G2E2U3	2	N/A
135	AT5G45480.1	A0A178UDZ9	A0A178UDZ9_ARATH	A0A178UDZ9	334	0.19	0	-	A0A178UH90; Q9FHI8	A0A178UH90; Q9FHI8	2	Secreted; Vacuole
136	AT4G37080.1	A0A178URS3	A0A178URS3_ARATH	SD25	821	0.19	0	-	A0A178V368; A0A5S9Y008	A0A178V368; A0A5S9Y008	2	Membrane
137	AT4G38050.1	A0A178UTV0	A0A178UTV0_ARATH	A0A178UTV0	609	0.19	0	-	Q6SZ87	Q6SZ87	2	N/A
138	AT5G61020	F4K1Z0	ECT3_ARATH	ECT3	495	0.18	0	A0A178UNW2	A0A178UNW2; A0A5S9YGM2	-	2	Cytoplasm
139	AT4G27260.1	O81829	GH35_ARATH	GH3.5	612	0.18	0	O81829	O81829	-	2	N/A
140	AT3G04140.1	A0A178VHY9	A0A178VHY9_ARATH	A0A178VHY9	850	0.18	0	A0A178VP21	Q9M8X0	Q9M8X0	3	Cell membrane
141	AT3G01430.1	Q9SGH5	Q9SGH5_ARATH	AN1_LOCUS11403	180	0.18	0.007129	-	A0A654F358	A0A178UGL3; A0A1P8BDM5; A0A654F358; Q9LFR6	2	N/A
142	AT4G38160.1	Q9SZL6	MTEF6_ARATH	MTERF6	333	0.18	0.005607	-	Q9SZL6	Q9SZL6	2	Plastid, chloroplast; Mitochondrion
143	AT1G80180.1	Q9SSC1	Y1801_ARATH	At1g80180	138	0.18	0.015325	-	Q9SSC1	Q9SSC1	2	N/A
144	AT4G25170.1	A0A178V2G7	A0A178V2G7_ARATH	NRPB2	1188	0.18	0	-	A0A5S9XW19; F4JSI0	A0A5S9XW19; F4JSI0	2	Nucleus
145	AT2G26100.1	Q66GS2	B3GTC_ARATH	B3GALT12	371	0.18	0.005477	-	Q66GS2	Q66GS2	2	Golgi apparatus membrane
146	AT2G32415	A9LLI8	RP6L3_ARATH	RRP6L3	892	0.18	0	-	A9LLI8	A9LLI8	2	Cytoplasm, cytosol
147	AT1G58420.1	A0A178WNR3	A0A178WNR3_ARATH	A0A178WNR3	503	0.17	0.005324	-	-	-	0	Membrane
148	AT4G38430.1	Q93ZY2	ROGF1_ARATH	ROPGEF1	548	0.17	0	Q93ZY2	Q93ZY2	-	2	Cytoplasm, cytosol; Cell membrane
149	AT1G47290.2	Q9FX01	HSDD1_ARATH	3BETAHSD/D1	439	0.17	0.004838	Q9FX01	Q9FX01	Q9FX01	3	Endoplasmic reticulum membrane
150	AT5G50650.1	Q9FGP3	Q9FGP3_ARATH	AN1_LOCUS25311	383	0.17	0	A0A178UK91; A0A654G9S7; A0A7G2FLN0; Q9LUF6	A0A178UK91; A0A654G9S7; A0A7G2FLN0; Q9LUF6	A0A178UK91; A0A654G9S7; A0A7G2FLN0; Q9LUF6	3	Endoplasmic reticulum membrane
151	AT3G01860.1	A0A384KLK8	A0A384KLK8_ARATH	S-ACP-DES2	413	0.17	0.005005	-	A0A178VBW5; A0A384KRL2	A0A178VBW5; A0A384KRL2	2	Plastid, chloroplast
152	AT1G30755	Q9SA91	PSI2_ARATH	PSI2	615	0.17	0	-	Q9SA91	Q9SA91	2	Nucleus
153	AT5G57360.1	F4KAN2	F4KAN2_ARATH	ADO1	626	0.17	0	-	Q94BT6	Q94BT6	2	Nucleus
154	AT4G03390.1	Q6R2K3	SRF3_ARATH	SRF3	776	0.17	0	-	Q6R2K3	Q6R2K3	2	Membrane
155	AT5G03700.1	A0A178U748	A0A178U748_ARATH	A0A178U748	517	0.17	0.007777	-	Q9LZR8	Q9LZR8	2	N/A
156	AT5G19230.1	Q8GUL8	UGPI1_ARATH	At5g19230	189	0.17	0	-	Q8GUL8	Q8GUL8	2	Cell membrane
157	AT2G39400.1	O80627	O80627_ARATH	AN1_LOCUS10404	311	0.17	0	-	O80627	O80627	2	N/A
158	AT4G28100.1	A0A384KAF8	A0A384KAF8_ARATH	A0A384KAF8	478	0.17	0	-	Q9SUC9	Q9SUC9	2	Membrane
159	AT1G18740.1	Q9M9U5	B1L_ARATH	AXX17_At1g19670	382	0.17	0	-	Q9M9U5	Q9M9U5	2	Cell membrane; Cytoplasm; Nucleus; Vesicle
160	AT3G26180.1	Q9LTM3	C71BK_ARATH	CYP71B19	502	0.16	0	Q9LTM3	Q9LTM3	-	2	Membrane
161	AT1G26690.1	Q9LQY3	P24D9_ARATH	At1g26690	214	0.16	0.006117	Q9LQY3	Q9LQY3	-	2	Endoplasmic reticulum membrane; Golgi apparatus, cis-Golgi network membrane; Gol
162	AT4G28350.1	O49445	LRK72_ARATH	LECRK72	681	0.16	0	O49445	O49445	-	2	Cell membrane
163	AT1G27460.1	Q9CB03	NPGR1_ARATH	NPGR1	694	0.16	0	Q9CB03	Q9CB03	Q9CB03	3	N/A
164	AT3G07940.1	Q8L7A4	AGD11_ARATH	AGD11	385	0.16	0	Q8L7A4	-	Q8L7A4	2	N/A
165	AT5G02800.1	Q0WRY5	PBL7_ARATH	PBL7	378	0.16	0	Q0WRY5	-	Q0WRY5	2	Cell membrane
166	AT2G24520.1	Q9SJB3	PMA5_ARATH	PMA5	949	0.16	0	-	Q9SJB3	Q9SJB3	2	Membrane
167	AT2G41090.1	P30187	CML10_ARATH	CML10	191	0.16	0.008479	-	P30187	P30187	2	N/A
168	AT1G71880.1	Q39232	SUC1_ARATH	SUC1	513	0.16	0	-	Q39232	Q39232	2	Membrane
169	AT3G09010.1	Q8LF75	Q8LF75_ARATH	AT3G09010	393	0.16	0	-	A0A1I9LME7; A0A384L9A3	A0A1I9LME7; A0A384L9A3	2	Membrane
170	AT4G26160.1	Q8LEK4	TRL21_ARATH	At4g26160	221	0.16	0.005709	-	Q8LEK4	Q8LEK4	2	Plastid, chloroplast stroma
171	AT1G66920.2	F4HQ22	LRL24_ARATH	LRK10L-2.5	617	0.16	0	-	F4HQ22	F4HQ22	2	Membrane
172	AT3G56050.1	Q9LYN6	Y3565_ARATH	At3g56050	499	0.16	0	-	Q9LYN6	Q9LYN6	2	Cell membrane
173	AT1G14360.1	Q9M9S6	UTR3_ARATH	UTR1	331	0.15	0.005483	O64503; Q9M9S6	O64503; Q9M9S6	-	2	Endoplasmic reticulum membrane; Golgi apparatus membrane
174	AT2G02810.1	O64503	UTR1_ARATH	UTR1	332	0.15	0.005324	O64503	O64503	-	2	Endoplasmic reticulum membrane
175	AT5G19120.1	A0A654G2T9	A0A654G2T9_ARATH	AT5G19120	386	0.15	0	Q93VG3	Q93VG3	-	2	N/A
176	AT5G55740.1	Q9FM64	PP431_ARATH	CRR21	830	0.15	0	Q9FM64	Q9FM64	-	2	Plastid, chloroplast
177	AT4G18360.1	O49506	GLO5_ARATH	GLO5	368	0.15	0	O49506	O49506	-	2	Peroxisome
178	AT5G55850	O22633	NOI4_ARATH	NOI4	79	0.15	0.00666	O22633	-	O22633	2	N/A
179	AT5G37790.1	A0A5S9Y9W6	A0A5S9Y9W6_ARATH	AT5G37790	552	0.15	0	A0A5S9Y9W6	-	A0A5S9Y9W6	2	N/A
180	AT3G21240.1	Q9S725	4CL2_ARATH	4CL2	556	0.15	0	Q9S725	-	Q9S725	2	N/A
181	AT5G16030.1	A0A178ULI3	A0A178ULI3_ARATH	IPP1	292	0.15	0	-	A0A1P8BBG8; Q9LFS1	A0A1P8BBG8; Q9LFS1	2	N/A
182	AT1G30620.1	Q9SA77	ARAE1_ARATH	MUR4	419	0.15	0.005005	-	Q9SA77	O64749; Q9SA77; Q9SUN3	2	Golgi apparatus, Golgi stack membrane
183	AT3G55130.1	Q9M3D6	AB19G_ARATH	ABCG19	725	0.15	0	-	Q9M3D6	Q9M3D6	2	Vacuole membrane
184	AT2G46600.1	Q9ZPX9	KIC_ARATH	KIC	135	0.14	0.006647	Q9ZPX9	Q9ZPX9	-	2	N/A
185	AT3G15570.1	A0A178VN81	A0A178VN81_ARATH	HEME1	418	0.14	0	A0A178VDV3; Q8LFK3	A0A178VDV3	-	2	Plastid, chloroplast
186	AT2G02010.1	Q9ZPS3	DCE4_ARATH	GAD4	493	0.14	0	Q9ZPS3	Q9ZPS3	Q9ZPS3	3	N/A
187	AT4G13510.1	P54144	AMT11_ARATH	AMT1-1	501	0.14	0	-	P54144	P54144	2	Cell membrane
188	AT1G66910.1	F4HQ20	LRL25_ARATH	LRK10L-2.5	666	0.14	0	-	F4HQ20; F4HQ22	F4HQ20; F4HQ22; Q9FID5	2	Membrane
189	AT2G30980.1	Q39010	KSG6_ARATH	ASK6	412	0.14	0	-	Q39010	Q39010	2	N/A
190	AT3G26170.1	Q9LTM4	C71BJ_ARATH	CYP71B19	502	0.13	0	Q9LTM3; Q9LTM4	Q9LTM3; Q9LTM4	-	2	Membrane
191	AT4G13050.1	Q9SV64	FATA2_ARATH	FATA2	367	0.13	0	Q9SV64	Q9SV64	-	2	Plastid, chloroplast
192	AT4G24760.1	A0A178UVF9	A0A178UVF9_ARATH	A0A178UVF9	449	0.13	0	A0A178V175; A0A654FSL2	-	A0A654FSL2	2	Membrane
193	AT3G11590.1	Q9CAW9	Q9CAW9_ARATH	F24K9.26	622	0.13	0	A0A178VLJ9	-	A0A178VLJ9	2	N/A
194	AT2G04530.1	Q8L633	RNZ2_ARATH	TRZ2	354	0.13	0	Q8L633	-	Q8L633	2	Plastid, chloroplast
195	AT2G23700.1	A0A178VQE0	A0A178VQE0_ARATH	RPP2A	115	0.13	0.005639	A0A178VYD2; A0A7G2ECQ1	-	A0A178VYD2; A0A7G2ECQ1	2	N/A
196	AT3G28850.1	A0A178VMT8	A0A178VMT8_ARATH	A0A178VMT8	587	0.13	0	Q9LH89	-	Q9LH89	2	Membrane
197	AT5G42050.1	Q8RXN8	NRP_ARATH	NRP	349	0.13	0	Q8RXN8	-	Q8RXN8	2	Cytoplasm
198	AT2G45600.1	O64640	CXE8_ARATH	CXE8	329	0.13	0	-	O64640	O64640	2	N/A
199	AT4G28780.1	Q9SVU5	GDL67_ARATH	At4g28780	367	0.13	0	-	Q9SVU5	Q9SVU5	2	Secreted
200	AT5G33370.1	Q8LB81	GDL79_ARATH	At5g33370	366	0.13	0	-	Q8LB81	Q8LB81	2	Secreted
201	AT1G21270.1	Q9LMP1	WAK2_ARATH	WAK2	732	0.13	0	-	Q9LMP1	Q9LMP1	2	Membrane
202	AT5G65207.1	Q8RXW8	Q8RXW8_ARATH	AT5G65207	73	0.13	0.00588	-	Q8RXW8	Q8RXW8	2	N/A
203	AT5G03110.1	A0A178ULB3	A0A178ULB3_ARATH	A0A178ULB3	518	0.13	0	-	A0A178UQS7	A0A178UQS7	2	Golgi apparatus membrane
204	AT4G02710.1	Q9ZQX8	NET1C_ARATH	NET1C	1111	0.13	0	-	Q9ZQX8	Q9ZQX8	2	N/A
205	AT1G18890.1	Q9M9V8	CDPKA_ARATH	CPK10	545	0.13	0	-	Q9M9V8	Q9M9V8	2	Membrane
206	AT1G03210.1	A0A178WAQ8	A0A178WAQ8_ARATH	CKL9	471	0.12	0	A0A178WF07; A0A1P8ARL5	A0A178WF07; A0A1P8ARL5	-	2	Cytoplasm
207	AT5G09820.2	Q5M755	PAP7_ARATH	FBN5	273	0.12	0	Q5M755	Q5M755	-	2	Plastid, chloroplast stroma
208	AT4G00970.1	O23081	CRK41_ARATH	CRK41	665	0.12	0	O23081	O23081	-	2	Membrane
209	AT5G15600.1	Q9LF22	SP1L4_ARATH	SP1L4	127	0.12	0.005613	Q9LF22	Q9LF22	-	2	N/A
210	AT4G16370.1	O23482	OPT3_ARATH	OPT3	737	0.12	0	-	O23482	O23482	2	Membrane
211	AT3G50780.1	Q9SVM0	Y3078_ARATH	At3g50780	520	0.12	0	-	Q9SVM0	Q9SVM0	2	N/A
212	AT1G67330.1	Q9FYG0	AGM2_ARATH	AN1_LOCUS5743	291	0.12	0	-	Q9FYG0	Q9FYG0	2	Golgi apparatus membrane
213	AT4G28590.1	F4JLC1	MRL7_ARATH	MRL7	331	0.12	0	-	F4JLC1	F4JLC1	2	Plastid, chloroplast; Plastid, chloroplast stroma, chloroplast nucleoid; Nucleus
214	AT5G65687.1	Q6NMN6	SPNS1_ARATH	At5g65687	492	0.12	0	-	Q6NMN6	Q6NMN6	2	Late endosome membrane; Lysosome membrane
215	AT2G34740.1	O64583	P2C28_ARATH	At2g34740	339	0.11	0	O64583	O64583	-	2	N/A
216	AT4G04710.1	Q9ZSA3	CDPKM_ARATH	CPK22	498	0.11	0	Q9ZSA3	Q9ZSA3	-	2	Membrane
217	AT2G16570.1	Q9SI61	ASE1_ARATH	ASE1	566	0.11	0	Q9SI61	-	Q9SI61	2	Plastid, chloroplast stroma
218	AT4G21790.1	Q9FEG2	TOM1_ARATH	TOM1	291	0.11	0	Q9FEG2	-	Q9FEG2	2	Vacuole membrane
219	AT5G01020.1	Q8GXZ3	PBL8_ARATH	PBL8	410	0.11	0	-	Q8GXZ3	Q8GXZ3	2	Cell membrane
220	AT5G01990.1	Q9LZN2	PILS6_ARATH	PILS6	431	0.11	0	-	Q9LZN2	Q9LZN2	2	Endoplasmic reticulum membrane
221	AT5G61530.1	Q3E875	RGAPX_ARATH	At5g61530	376	0.11	0	-	Q3E875	Q3E875	2	N/A
222	AT1G71180.1	Q949M8	3HID3_ARATH	At1g71180	318	0.11	0	-	Q949M8	Q949M8	2	Mitochondrion
223	AT5G56660.1	P54970	ILL2_ARATH	ILL2	439	0.11	0	-	P54970	P54970	2	Endoplasmic reticulum lumen
224	AT3G26310.1	Q9LIP5	C71BW_ARATH	CYP71B35	500	0.11	0	-	Q9LIP5	Q9LIP5	2	Membrane
225	AT3G02930.1	Q9M8T5	Y3293_ARATH	At3g02930	806	0.1	0	Q9M8T5	Q9M8T5	-	2	Plastid, chloroplast
226	AT3G55840.1	Q9LY61	HSPR1_ARATH	HSPRO1	428	0.1	0	Q9LY61	Q9LY61	Q9LY61	3	Cytoplasm
227	AT3G02875.1	P54968	ILR1_ARATH	ILR1	442	0.1	0	-	P54968	P54968	2	N/A
228	AT3G21760.1	Q9LSY8	U71B2_ARATH	UGT71B2	485	0.1	0	-	Q9LSY8	Q9LSY8	2	N/A
229	AT1G08700.1	O64668	PSNA_ARATH	At1g08700	453	0.09	0	-	O64668	O64668	2	Endoplasmic reticulum membrane; Golgi apparatus membrane
230	AT3G62650.1	Q9LZK0	Q9LZK0_ARATH	F26K9_80	152	0.09	0	-	Q9LZK0	Q9LZK0	2	N/A
231	AT3G22600.1	Q9LJ86	LTPG5_ARATH	LTPG5	170	0.09	0	-	Q9LJ86	Q9LJ86	2	Cell membrane
232	AT5G05710.1	A0A178UFD9	A0A178UFD9_ARATH	A0A178UFD9	202	0.08	0	-	A0A654FYT3	A0A178UN71	2	Cell membrane
233	AT2G38880.1	Q9SLG0	NFYB1_ARATH	NFYB1	141	0.07	0	-	Q9SLG0	Q9SLG0	2	Nucleus
