## Supplementary Table S2: Complete functional enrichment analysis results for "Identification of tail-binding proteins of Arabidopsis class VIII myosin ATM1 using TurboID proximity labeling and AlphaFold3"

### Sheet: GO Enrichment
Cluster	GO/KEGG ID	Category	Description	Gene count	%InGO	P value	Representative term	Gene symbols
1	GO:0016310	GO BP	phosphorylation	21	13.2%	1.04 × 10⁻8	Yes	AT2G16250|AT2G23950|SKdZeta|AT2G42960|AT2G45590|CRK3|AT3G09010|AT3G56050|CKB2|CDL1|AT5G37790|CKB1|AT5G56890|SD1-13|CDPK1|AT1G45160|AT1G51860|AT1G66910|AT1G66920|CLV1|PERK14
1	GO:0006468	GO BP	protein phosphorylation	14	8.8%	2.62 × 10⁻6		AT2G16250|SKdZeta|AT2G45590|CRK3|CKB2|CDL1|CKB1|AT5G56890|SD1-13|CDPK1|AT1G51860|AT1G66910|AT1G66920|CLV1
1	GO:0036211	GO BP	protein modification process	18	11.3%	5.86 × 10⁻5		AT2G16250|DWA1|SKdZeta|AT2G45590|CRK3|CKB2|CDL1|CKB1|AT5G56890|Haspin|SD1-13|AT1G18490|CDPK1|AT1G51860|AT1G66910|AT1G66920|AT1G67330|CLV1
2	GO:0022603	GO BP	regulation of anatomical structure morphogenesis	8	5.0%	1.59 × 10⁻4	Yes	ER|ROPGEF1|AT5G23430|AT5G59790|AT1G11160|TRM3|NGA3|TRM4
2	GO:0040008	GO BP	regulation of growth	10	6.3%	1.76 × 10⁻4		AT2G23950|ER|OTLD1|SKdZeta|ROPGEF1|AT5G23430|AT1G11160|TRM3|AT1G30755|TRM4
2	GO:0001558	GO BP	regulation of cell growth	6	3.8%	7.00 × 10⁻4		ER|ROPGEF1|AT5G23430|AT1G11160|TRM3|TRM4
2	GO:0051510	GO BP	regulation of unidimensional cell growth	5	3.1%	8.39 × 10⁻4		ROPGEF1|AT5G23430|AT1G11160|TRM3|TRM4
2	GO:0022604	GO BP	regulation of cell morphogenesis	5	3.1%	1.70 × 10⁻3		ROPGEF1|AT5G23430|AT1G11160|TRM3|TRM4
2	GO:0048638	GO BP	regulation of developmental growth	7	4.4%	1.98 × 10⁻3		AT2G23950|SKdZeta|ROPGEF1|AT5G23430|AT1G11160|TRM3|TRM4
2	GO:0051128	GO BP	regulation of cellular component organization	7	4.4%	3.67 × 10⁻3		ER|OTLD1|ROPGEF1|AT5G23430|AT1G11160|TRM3|TRM4
3	ath04075	KEGG	Plant hormone signal transduction - Arabidopsis thaliana (thale cress)	12	7.5%	5.26 × 10⁻4	Yes	PSKR1|HA5|SKdZeta|ETT|AT2G41090|CRK3|AT3G19100|AT3G56760|CPK22|WES1|CDPK1|TIFY7
3	ath04626	KEGG	Plant-pathogen interaction - Arabidopsis thaliana (thale cress)	8	5.0%	7.32 × 10⁻4		AT2G41090|CRK3|RPM1|AT3G19100|AT3G56760|CPK22|MPK5|CDPK1
4	GO:0042592	GO BP	homeostatic process	10	6.3%	6.48 × 10⁻4	Yes	AT2G23950|OPT3|EMB3006|SRF3|WES1|NAKR1|IPK1|ECT3|WAK2|PSY1R
4	GO:0048878	GO BP	chemical homeostasis	9	5.7%	1.15 × 10⁻3		OPT3|EMB3006|SRF3|WES1|NAKR1|IPK1|ECT3|WAK2|PSY1R
4	GO:0048871	GO BP	multicellular organismal-level homeostasis	3	1.9%	5.05 × 10⁻3		AT2G23950|OPT3|SRF3
5	GO:0071456	GO BP	cellular response to hypoxia	8	5.0%	1.48 × 10⁻3	Yes	AT2G41090|PFK3|AT5G19120|AT5G19230|AT5G42050|AT5G65207|AT1G07870|AT1G18490
5	GO:0036294	GO BP	cellular response to decreased oxygen levels	8	5.0%	1.56 × 10⁻3		AT2G41090|PFK3|AT5G19120|AT5G19230|AT5G42050|AT5G65207|AT1G07870|AT1G18490
5	GO:0071453	GO BP	cellular response to oxygen levels	8	5.0%	1.60 × 10⁻3		AT2G41090|PFK3|AT5G19120|AT5G19230|AT5G42050|AT5G65207|AT1G07870|AT1G18490
5	GO:0001666	GO BP	response to hypoxia	8	5.0%	3.06 × 10⁻3		AT2G41090|PFK3|AT5G19120|AT5G19230|AT5G42050|AT5G65207|AT1G07870|AT1G18490
5	GO:0036293	GO BP	response to decreased oxygen levels	8	5.0%	3.35 × 10⁻3		AT2G41090|PFK3|AT5G19120|AT5G19230|AT5G42050|AT5G65207|AT1G07870|AT1G18490
5	GO:0070482	GO BP	response to oxygen levels	8	5.0%	3.73 × 10⁻3		AT2G41090|PFK3|AT5G19120|AT5G19230|AT5G42050|AT5G65207|AT1G07870|AT1G18490
6	GO:0010817	GO BP	regulation of hormone levels	8	5.0%	2.21 × 10⁻3	Yes	ETT|ILR1|ROPGEF1|AT5G01990|AT5G12050|TRN1|ILL2|AT1G18740
6	GO:0065008	GO BP	regulation of biological quality	10	6.3%	2.32 × 10⁻3		ETT|ILR1|ROPGEF1|AT5G01990|AT5G12050|TRN1|ILL2|ECT3|AT1G18740|WAK2
6	GO:0009850	GO BP	auxin metabolic process	3	1.9%	7.09 × 10⁻3		ETT|ILR1|ILL2
7	GO:0002239	GO BP	response to oomycetes	4	2.5%	3.75 × 10⁻3	Yes	AT3G22600|CLT2|AT5G03140|IBS1
7	GO:0002229	GO BP	defense response to oomycetes	3	1.9%	7.55 × 10⁻3		CLT2|AT5G03140|IBS1
8	GO:0097435	GO BP	supramolecular fiber organization	5	3.1%	6.25 × 10⁻3	Yes	ADF8|SP1L4|AT5G23430|AT1G11160|ADF11
8	GO:0007017	GO BP	microtubule-based process	5	3.1%	8.49 × 10⁻3		AT3G51150|SP1L4|AT5G23430|TRM8|AT1G11160
8	GO:0007010	GO BP	cytoskeleton organization	6	3.8%	8.81 × 10⁻3		ADF8|SP1L4|AT5G23430|TRM8|AT1G11160|ADF11
9	ath04712	KEGG	Circadian rhythm - plant - Arabidopsis thaliana (thale cress)	3	1.9%	6.65 × 10⁻3	Yes	CKB2|CKB1|ZTL
